# Enhancer Poising Enables Pathogenic Gene Activation by Noncoding Variants

**DOI:** 10.1101/2025.06.20.660819

**Authors:** Ethan W. Hollingsworth, Zhuoxin Chen, Cindy X. Chen, Sandra H. Jacinto, Taryn A. Liu, Evgeny Z. Kvon

**Affiliations:** Department of Developmental and Cell Biology, University of California, Irvine, CA 92697, USA; Medical Scientist Training Program, University of California, Irvine School of Medicine, Irvine, CA 92697, USA

**Keywords:** enhancer variants, poised enhancer, pioneer TF, cis-regulatory elements, SNP, SNV

## Abstract

Single nucleotide variants within enhancers—non-coding DNA elements that regulate transcription—often lead to aberrant gene activation and contribute to a wide range of genetic disorders (Claussnitzer et al. 2015; Doan et al. 2016; Turner et al. 2017; Yanchus et al. 2022; Lettice et al. 2008). The mechanism by which ectopic gene activation occurs through these gain-of-function enhancer mutations remains poorly understood. Using the ZRS, a benchmark disease-associated enhancer of *Sonic hedgehog* (*Shh*), as a model, we demonstrate that poised (i.e., accessible but inactive) chromatin sensitizes *Shh* to aberrant activation in anterior limb bud, leading to polydactyly. In the anterior limb cells of wild-type mice, *Shh* is inactive, but the ZRS is accessible and marked by enhancer-associated histone modifications. We demonstrate that this poising signature explains how over 20 independent rare variants within the ZRS cause *Shh* misexpression in the same anterior limb bud cell population, resulting in similar limb malformations, despite affecting binding sites for different activators and repressors. Disabling pioneer transcription factor binding to the ZRS suppresses its poised state in anterior cells, prevents aberrant activation of the ZRS by rare variants, and fully rescues limb malformations in variant knock-in mice. A thorough examination of other disease-associated enhancers with pathogenic gain-of-function variants revealed that they are all poised in tissues with ectopic activity. We use this poising signature to predict and validate *in vivo* ectopic forebrain activity of previously uncharacterized autism-associated non-coding variants. Our findings suggest that spatial enhancer poising, likely a byproduct of development, creates a susceptibility to non-coding mutations and offers a potential mechanistic explanation for the burden of disease-associated non-coding variants.
