## Supplementary material for "Enhancer Poising Enables Pathogenic Gene Activation by Noncoding Variants": Table S1

### Sheet: Sheet1
chr	Position (hg38)	Variant	SNP Identifier	Enhancer	Target Gene	Effect	Disease Association	References
chr7	156791192	C>G	--	ZRS	SHH	Gain-of-Function	Limb Malformations	Heutink et al Nat Genet 1994; Baas et al AJMG 2017; Cai et al Chinese J Med Genet 2019; Kvon et al Cell 2020
chr7	156791218	A>T	--	ZRS	SHH	Gain-of-Function	Limb Malformations	Zeng et al Front Pediatrics 2022; Kvon et al Cell 2020
chr7	156791374	C>A	--	ZRS	SHH	Gain-of-Function	Limb Malformations	VanderMeer et al Hum Mutat 2012; Kvon et al Cell 2020
chr7	156791382	T>C	--	ZRS	SHH	Gain-of-Function	Limb Malformations	Furniss et al Hum Mol Genet 2008; Kvon et al Cell 2020
chr7	156791421	T>G	--	ZRS	SHH	Gain-of-Function	Limb Malformations	Albuisson et al Clin Genet 2011; Kvon et al Cell 2020
chr7	156791483	C>T	--	ZRS	SHH	Gain-of-Function	Limb Malformations	Semerci et al Clin Genet 2009; Kvon et al Cell 2020
chr7	156791489	C>T	--	ZRS	SHH	Gain-of-Function	Limb Malformations	VanderMeer et al Hum Mutat 2014; Kvon et al Cell 2020
chr7	156791491	G>T	--	ZRS	SHH	Gain-of-Function	Limb Malformations	Girisha et al AJMG A 2014; Kvon et al Cell 2020
chr7	156791491	G>C	--	ZRS	SHH	Gain-of-Function	Limb Malformations	Wieczorek et al Hum Mutat 2009; Kvon et al Cell 2020
chr7	156791491	G>A	--	ZRS	SHH	Gain-of-Function	Limb Malformations	Zguricas et al J Med Genet 1999; Norbnop et al J Hum Genet 2014; Wieczorek et al Hum Mutat 2009; Cho et al J Pediatr Orthotop B 2013; Kvon et al Cell 2020
chr7	156791504	A>G	--	ZRS	SHH	Gain-of-Function	Limb Malformations	Vanlerberghe et al 2015; Kvon et al Cell 2020
chr7	156791515	T>A	--	ZRS	SHH	Gain-of-Function	Limb Malformations	Zeng et al Front Ped 2022; Kvon et al Cell 2020
chr7	156791533	T>A	--	ZRS	SHH	Gain-of-Function	Limb Malformations	Xu et al Genet Med 2019; Hollingsworth et al Nat Comm 2025
chr7	156791550	T>G	--	ZRS	SHH	Gain-of-Function	Limb Malformations	Farooq et al Eur J Hum Genet 2010; Kvon et al Cell 2020
chr7	156791561	C>G	--	ZRS	SHH	Gain-of-Function	Limb Malformations	Cavalli et al Pharmacogenomics 2016
chr7	156791708	C>G	--	ZRS	SHH	Gain-of-Function	Limb Malformations	Gurnett et al AJMG A 2006; Kvon et al Cell 2020
chr7	156791826	A>G	--	ZRS	SHH	Gain-of-Function	Limb Malformations	Gurnett et al AJMG A 2006; Kvon et al Cell 2020
chr7	156791493	A>G	--	ZRS	SHH	Gain-of-Function	Limb Malformations	Masuya et al Genomics 2007; Norbnop et al J Hum Genet 2014
chr7	156791494	T>A	--	ZRS	SHH	Gain-of-Function	Limb Malformations	Zhao et al Chinese J Med Genet 2009; Kvon et al Cell 2020
chr7	156791488	A>G	--	ZRS	SHH	Gain-of-Function	Limb Malformations	Kvon et al Cell 2020
chr7	156791488	A>C	--	ZRS	SHH	Gain-of-Function	Limb Malformations	Kvon et al Cell 2020
chr7	156791830	T>G	--	ZRS	SHH	Gain-of-Function	Limb Malformations	Kvon et al Cell 2020
chr7	156791706	C>T	--	ZRS	SHH	Gain-of-Function	Limb Malformations	Al-Qattan et al AJMG A 2012; Kvon et al, 2020
chr7	156791602	C>A	--	ZRS	SHH	Gain-of-Function	Limb Malformations	Maas et al Dev Dyn 2011; Dunn et al Dev Dyn 2011; Kvon et al Cell 2020
chr7	156791642	G>A	--	ZRS	SHH	Gain-of-Function	Limb Malformations	Lettice et al Hum Mol Genet 2008; Kvon et al Cell 2020
chr7	156791856	T>C	--	ZRS	SHH	Gain-of-Function	Limb Malformations	Masuya et al Genomics 2007; Kvon et al Cell 2020
chr8	129633446	A>G	rs55705857	hs1709	MYC	Gain-of-Function	Low-Grade Glioma	Jenkins et al Nat Genet 2012; Oktay et al Sci Rep 2016; Yanchus et al Science 2022
chr10	128569436	G>A	--	hs737	EBF3	Gain-of-Function	Autism, Intellectual Disability	Turner et al Cell 2017
chr7	101606360	G>A	--	HAR426	CUX1	Gain-of-Function	Autism, Intellectual Disability	Doan et al Cell 2016
chr16	53767042	T>C	rs1421085	FTO locus	IRX3/IRX5	Gain-of-Function	Obesity	Dina et al Nat Genet 2007; Frayling et al Science 2007; Claussnitzer et al NEJM 2015; Smemo et al Nature 2014
chr1	109274968	G>T	rs12740374		SORT1	Gain-of-Function	Myocardial Infarction	Musunuru et al Nature 2010; MI Genetics Consortium Nat Gen 2009; Warren et al Cell Stem Cell 2017; Wasserman et al 2010 Nature
chr10	12265895	C>A	rs11257655	CDC123/CAMK1D locus	CAMK1D	Gain-of-Function	Diabetes	Fogarty et al PLOS Genetics 2014
chr10	12265895	C>T	rs11257655	CDC123/CAMK1D locus	CAMK1D	Gain-of-Function	Diabetes	Fogarty et al PLOS Genetics 2014
chr7	68328071	T>G	rs73613962	PRMT7 locus	PRMT7	Gain-of-Function	Hepatocellular Carcinoma	Shen et al Nat Comm 2022
chr10	8062245	A>C	rs3824662	GATA3 intronic	GATA3	Gain-of-Function	Acute Lymphoblastic Leukemia	Perez-Andreu Nat Genetics 2013; Migliorini et al Blood 2013; Perez-Andreu et al Blood 2015
chr1	161505960	G>A	rs10494360	FCGR2A intronic	FCGR2A	Gain-of-Function	Rheumatoid Arthritis	Kim et al Ann. Rheum. Dis 2015
chr3	4721772	C>A	rs9311399	ITPR1 intron	BHLHE40	Gain-of-Function	Ovarian Cancer	Dai et al Cell Discovery 2021
chr12	623339	C>A	rs34166160	NINJ2 intron	NINJ2	Gain-of-Function	Coronary Artery Disease	Wang et al Aging 2021
chr3	45818159	G>A	rs17713054		LTZTFL1	Gain-of-Function	COVID	Downes et al Nat Genetics 2021
chr11	2165105	C>T	rs2060762		TH	Gain-of-Function	Essential Hypertension	Wang et al Clinical Sci 2008
chr8	127401060	G>T	rs6983267	8q24	MYC	Gain-of-Function	Colon/Pancreatic/Prostate Cancer	Pomerantz et al Nat Genetics 2009; Sotelo et al PNAS 2010
chr11	112155433	G>C	rs5744247	IL18 intron	IL18	Gain-of-Function	Bronchial Asthma	Harada et al Am J Respir Crit Care Med 2009
chr10	112998590	C>T	rs7903146	TCF7L2 intron	TCF7L2	Gain-of-Function	Type II Diabetes	Saxena et al Diabetes 2006; Grant et al Nature Genetics 2007; Gaulton et al Nat Genetics 2010
chr12	57140687	T>C	rs1466535	LRP1 intron	LRP1	Gain-of-Function	Abdominal Aortic Aneurysm	Bown et al AHJG 2012
chr14	53944201	T>C	rs4444235		BMP4	Gain-of-Function	Colorectal Cancer	Houlston et al Nat Genetics 2008
chr17	71112514	A>C	rs1859961	17q24.3 locus	SOX9	Gain-of-Function	Prostate Cancer	Zhang et al Genome Res 2012
chr17	71111675	A>G	rs8072254	17q24.3 locus	SOX9	Gain-of-Function	Prostate Cancer	Zhang et al Genome Res 2012
chr17	71111675	A>T	rs8072254	17q24.3 locus	SOX9	Gain-of-Function	Prostate Cancer	Zhang et al Genome Res 2012
chr12	57771302	C>T	rs10877013		CYP26B1	Gain-of-Function	Multiple Sclerosis	Alcina et al J Med Genetics 2012
chr3	133765185	G>A	rs3811647		-	Gain-of-Function	Serum Iron Levels	Blanco Rojo et al Nutr Hosp 2013
chr3	133765185	G>C	rs3811647		-	Gain-of-Function	Serum Iron Levels	Blanco Rojo et al Nutr Hosp 2013
chr1	162051179	A>T	rs7539120		NOS1AP	Gain-of-Function	Prolonged QT Interval	Kapoor et al AJHG 2014
chr22	42016707	G>T	rs5758550		CYP2D6	Gain-of-Function	Drug Metabolism	Wang et al HMG 2015
chr22	42016707	G>A	rs5758550		CYP2D6	Gain-of-Function	Drug Metabolism	Wang et al HMG 2015
chr8	97786731	A>G	rs7850258		FOXE1	Gain-of-Function	Hypothyroidism, Cleft Lip/Palate	Lidral et al HMG 2015
chr1	56506681	G>A	rs72664324		PPAP2B	Gain-of-Function	Coronary Artery Disease	Reschen et al PLOS One 2015
chr15	32700910	C>T	rs16969681		GREM1	Gain-of-Function	Colorectal Cancer	Lewis et al Cell Reports 2014
chr8	81291879	C>A	rs2370615	PRE3	PAG1	Gain-of-Function	Allergy	Vicente et al Am J Hum Gen 2014
chr8	81291879	C>T	rs2370615	PRE3	PAG1	Gain-of-Function	Allergy	Vicente et al Am J Hum Gen 2014
chr1	204171656	C>T	rs12750834	REN enhancer	REN	Gain-of-Function	Hypertension	Rohman et al Int J Hypertens 2015
chr10	101219450	T>A	rs11190870		LBX1	Gain-of-Function	Scoliosis	Guo et al PLOS Genetics 2016
chr16	31106068	T>C	rs56314408		VKORC1	Gain-of-Function	Warfarin Dosage	Cavalli et al Pharmacogenomics 2016
chr6	151703850	T>C	rs851982		ESR1	Gain-of-Function	Breast Cancer	Dunning et al Nat Gen 2016
chr4	89753280	A>G	rs356168	SNCA enhancer	SNCA	Gain-of-Function	Parkinson's Disease	Soldner et al Nature 2016
chr12	26319629	G>A	rs7132434		BHLHE41	Gain-of-Function	Renal Cancer	Bigot et al Nat Comm 2016
chr19	29805946	C>T	rs8102137		CCNE1	Gain-of-Function	Bladder Cancer	Pattison et al Mol Cell Res 2016
chr6	151631197	A>G	rs9397437	ESR1 SRE	ESR1	Gain-of-Function	Breast Cancer	Bailey et al Nat Genetics 2016
chr5	44706396	A>G	rs10941679		FGF10/MSRP10	Gain-of-Function	Breast Cancer	Ghousainni et al Am J Hum Gen 2016
chr2	135851076	C>T	rs4988235		LCT	Gain-of-Function	Lactose Persistence	Ennatah et al 2002 Nat Gen; Lewinsky et al 2005 Hum Gen 2005
chr2	135851081	C>G	rs41380347		LCT	Gain-of-Function	Lactose Persistence	Ennatah et al Am J Hum Genetics 2008
chr2	135851176	C>G	rs41525747		LCT	Gain-of-Function	Lactose Persistence	Ennatah et al Am J Hum Genetics 2008
chr2	135851081	G>C	rs145946881		LCT	Gain-of-Function	Lactose Persistence	Ennatah et al Am J Hum Genetics 2008
chr2	135851175	T>G	rs869051967		LCT	Gain-of-Function	Lactose Persistence	Liebert et al Hum Gen 2016
chr2	135851177	C>T	rs4988233		LCT	Gain-of-Function	Lactose Persistence	Liebert et al Hum Gen 2016
chr5	1287079	T>C	rs2853677		TERT	Gain-of-Function	Lung Adenocarcinoma	Li et al Oncotarget 2016
chr2	30225478	G>T	rs906868		LBH	Gain-of-Function	Rheumatoid Arthritis	Hammaker et al Arthritis Rheumatol 2016
chr3	27507409	C>T	rs820430		SLC4A7	Gain-of-Function	Hypertension	Gu et al Am J Hypertension 2017
chr7	21898622	G>T	rs4487645		CDCA7L	Gain-of-Function	Multiple Myeloma	Li et al Nature Comm 2017
chr10	6060049	A>G	rs12722489		IL2RA	Gain-of-Function	Autoimmune Diseases	Afanasyeva et al PLOS One 2017
chr19	5832762	G>A	rs78060698		FUT6	Gain-of-Function	Serum B12 Levels	Nongmaithem et al Hum Mol Genetics 2017
chr6	12903725	A>G	rs9349379		EDN1	Gain-of-Function	Vascular Diseases	Gupta et al Cell 2017
chr20	7125642	T>C	rs1884302		BMP2	Gain-of-Function	Sagittal Nonsyndromic Craniosynostosis	Justice et al Am J Med Genetics 2017
chr1	160629620	G>A	rs3753381	SLAMF1 enhancer	SLAMF1	Gain-of-Function	Myasthenia Gravis	Putlaeyava et al Acta 2017
chr6	108584997	C>T	rs12206094		FOXO3	Gain-of-Function	Longevity	Flachsbart et al Nat Comm 2017
chr6	108679539	G>A	rs4946935		FOXO3	Gain-of-Function	Longevity	Flachsbart et al Nat Comm 2017
chr5	44646093	C>T	rs4321755		MRPS30	Gain-of-Function	Breast Cancer	Zhang et al Cancer Res 2018
chr3	38725824	G>A	rs6801957		SCN10A	Gain-of-Function	Pain Sensitivity	Duan et al Mol Pain 2018
chr15	62099409	T>C	rs7163757		C2CD4A	Gain-of-Function	Type II Diabetes	Kycia et al Am J Hum Gen 2018
chr4	83320204	G>A	rs4693608		HSPG	Gain-of-Function	Graft vs Host Disease	Ostrovesky et al Oncogenesis 2018
chr3	189928144	T>C	rs710521		TP63	Gain-of-Function	Bladder Cancer	Dudek et al Cell Oncol 2018
chr1	116558335	A>C	rs1335532		CD58	Gain-of-Function	Multiple Sclerosis	Mitkin et al Biochim Biophys Acta Mol Basis Dis 2018
chr19	41479679	G>A	rs11672691		PCAT19	Gain-of-Function	Prostate Cancer	Hua et al Cell 2018
chr19	41479716	T>A	rs887391		PCAT19	Gain-of-Function	Prostate Cancer	Hua et al Cell 2018
chr1	145711421	C>T	rs1967017		PDZK1	Gain-of-Function	Serum Urate Levels	Ketharnathan et al Hum Mol Genetics 2018
chr1	56497149	T>C	rs17114036		PLPP3	Gain-of-Function	Coronary Artery Disease	Krause et al PNAS 2018
chr9	6242950	C>G	rs4742170		IL33	Gain-of-Function	Wheezing	Gorbacheva et al Int J Mol Sci 2018
chr6	32623514	T>A	rs9271597		HLA-DQB1	Gain-of-Function	Vitligo	Jin et al Nat Comm 2019
chr8	128554935	T>C	rs6651252		MYC	Gain-of-Function	Crohn's Disease	Matthews et al PLOS One 2019
chr3	41117733	G>A	rs9820407		CTNNB1	Gain-of-Function	Osteoporosis	Wang et al Bone 2021
chr1	28247324	C>T	rs492554		SESN2	Gain-of-Function	Congenital Heart Malformations	Yang et al Front Cell Dev Bio 2021
chr12	9757815	C>G	rs10772120		CD69	Gain-of-Function	Type I Diabetes	Gao et al PNAS 2019
chr12	9758491	A>T	rs3176792		CD69	Gain-of-Function	Type I Diabetes	Gao et al PNAS 2019
chr15	73952269	A>G	rs7173049	LOXL1 intronic	STRA6/ISLR2	Gain-of-Function	Pseudoexfoliation Syndrome	Berner et al Hum Mol Gen 2019
chr11	113476233	A>G	rs12364283	DRD2 enhancer	DRD2	Gain-of-Function	Heroine Addiction	Jabeen et al Am J Genetics 2019; Zhang et al PNAS 2008
chr5	77139179	G>A	rs7732130		PDE8B	Gain-of-Function	Type II Diabetes	Greenwald et al Nat Comm 2019
chr1	230712956	G>A	rs2004776	AGT intronic	AGT	Gain-of-Function	Hypertension	Mopidevi et al JBC 2019
chr7	129055929	C>A	rs13239597	TNPO3 promoter	IRF5	Gain-of-Function	Systemic Lupus Erythramatous, Systemic Sclerosis	Thynn et al J Invest Dermatol 2020
chr7	19009765	G>A	rs2107595		HDAC9	Gain-of-Function	Atherosclerosis	Prestel et al Stroke 2019
chr13	41565109	C>T	rs17594362	Rgcc-E1	RGCC	Gain-of-Function	Multiple Sclerosis	Kim et al Hum Mol Genetics 2019
chr13	41562247	C>A	rs12429256	Rgcc-E2	RGCC	Gain-of-Function	Multiple Sclerosis	Kim et al Hum Mol Genetics 2019
chr16	68784487	T>C	rs7198799		ZFP90	Gain-of-Function	Colorectal cancer	Yu et al Oncogene 2020
chr5	132467845	T>C	rs17622517		IRF1	Gain-of-Function	Inflammatory Bowel Disease, Ankylosing spondylitis	Brandt et al PLOS Genetics 2021
chr10	6052734	C>T	rs61839660		IL2RA	Gain-of-Function	Crohn's Disease	Golberg et al J Crohns Colitis 2021
chr18	63178651	T>C	rs12454712		BCL2	Gain-of-Function	Obesity	Dong et al Diabetes 2021
chr12	12717761	T>C	rs34330		APOLD1/DDX47	Gain-of-Function	Systemic Lupus Erythematosus	Singh et al Arthr Rheum 2021
chr22	39351775	G>A	rs2069235		SYNGR1	Gain-of-Function	Systemic Lupus Erythematosus	Lu et al Nat Comm 2021
chr11	60251677	C>T	rs636317		MS4A6A	Gain-of-Function	Alzheimer's Disease	Novikova et al Nat Comm 2021
chr14	23446733	C>T	rs10873105	MYH7 C3	MYH7	Gain-of-Function	Cardiomyopathy	Gacita et al Circulation 2021
chr14	23912371	G>C	--	MYH7 C4	MYH7	Gain-of-Function	Cardiomyopathy	Gacita et al Circulation 2021
chr5	160452971	T>C	rs2431697		MIR146A	Gain-of-Function	Systemic Lupus Erythematosus	Hou et al Nat Comm 2021
chr11	118880258	T>A	rs11602393		CXCR5	Gain-of-Function	Multiple Sclerosis	Gil-Varea et al J Clin Med 2020
chr11	61834531	C>G	rs174575		FADS2	Gain-of-Function	Colorectal Cancer	Tian et al Cancer Res 2020
chr6	32601914	G>T	rs477515		HLA-DRB1	Gain-of-Function	HBV-induced Hepatocarcinogenesis	Deng et al J Viral Hepat 2020
chr6	32601914	G>C	rs477515		HLA-DRB1	Gain-of-Function	HBV-induced Hepatocarcinogenesis	Deng et al J Viral Hepat 2020
chr13	23191496	C>A	rs679482		SGCG	Gain-of-Function	Weight Loss	Nikpay et al Diabetes 2020
chr2	232655544	A>T	rs13395911		EFHD1	Gain-of-Function	ALT Levels	Currin Am J Hum Genet 2020
chr8	127062570	A>G	rs72725854		PCAT1/PVT1/MYC	Gain-of-Function	Prostate Cancer	Walavalkar et al Nat Comm 2020
chr8	127062570	A>T	rs72725854		PCAT1/PVT1/MYC	Gain-of-Function	Prostate Cancer	Walavalkar et al Nat Comm 2020
chr11	2175882	A>G	rs7482891		TH	Gain-of-Function	Type I Diabetes	Chiou et al Nat Genet 2021
chr7	15020804	T>A	rs10231021		DGKB	Gain-of-Function	Type II Diabetes	Viñuela et al Nat Comm 2020
chr7	15024684	G>C	rs2191349		DGKB	Gain-of-Function	Type II Diabetes	Viñuela et al Nat Comm 2020
chr16	31301932	C>G	rs9888739		ITGAM1	Gain-of-Function	Systemic Lupus Erythematosus	Jones et al Sci Rep 2019
chr7	128939612	G>A	rs3823536		IRF5	Gain-of-Function	Systemic Lupus Erythematosus	Jones et al Sci Rep 2019
chr11	128459064	C>T	rs1128334		ETS1	Gain-of-Function	Systemic Lupus Erythematosus	Jones et al Sci Rep 2019
chr12	52907235	C>T	rs55958994		CDH23/CNTN1	Gain-of-Function	Prostate Cancer	Qian et al Sci Adv 2019
chr4	152599323	C>T	rs6813195		-	Gain-of-Function	Type II Diabetes	Eufrasio et al Diabetes 2020
chr8	117172544	T>C	rs13266634		SLC30A8	Gain-of-Function	Type II Diabetes	Eufrasio et al Diabetes 2020
chr6	41957421	G>A	rs9349205		CCND3	Gain-of-Function	Erythrocyte Count	Ulirsch Nat Genetics 2018
chr9	4763368	C>A	rs409950		AK3	Gain-of-Function	Platelet Count	Ulirsch Nat Genetics 2018
chr9	4763491	G>A	rs12005199		AK3	Gain-of-Function	Platelet Count	Ulirsch Nat Genetics 2018
chr21	39094644	G>A			ETS2	Gain-of-Function	Autoimmune disorders	Stankey et al Nature 2024
chr17	48003393	G>A			CDK5RAP3	Gain-of-Function	Congenital Cranial Dysinnervation	Lee et al Nat Comm 2024
chr17	48003557	C>G			CDK5RAP3	Gain-of-Function	Congenital Cranial Dysnervation	Lee et al Nat Comm 2024
chr17	48003752	A>C			CDK5RAP3	Gain-of-Function	Congenital Cranial Dysnervation	Lee et al Nat Comm 2024
chr17	48003826	C>T			CDK5RAP3	Gain-of-Function	Congenital Cranial Dysnervation	Lee et al Nat Comm 2024
chr16	85985027	C>A	rs2280381		IRF6	Loss-of-Function	Systemic Lupus Erythematosus	Zhou et al Nat Comm 2022
chr16	85985027	C>T	rs2280381		IRF6	Loss-of-Function	Systemic Lupus Erythematosus	Zhou et al Nat Comm 2022
chr17	61334356	C>T	rs62069651		IRF6	Loss-of-Function	Lethal Pulmonary Hypoplasia	Bölükbasi et al Am J Med Gen A 2022
chr7	156268801	C>T	SBE2C>T	SBE2	RET	Loss-of-Function	Holoprosencephaly	Jeong et al Nat Genetics 2008
chr10	43086608	T>C	rs2435357	RET+3, hs2326	MYLK	Loss-of-Function	Hirchsprung Disease	Emison et al Nature 2005; Emison et al AJHG 2010; Chatterjee et al Cell 2016
chr10	43057447	T>C	rs7069590	RET-5, hs2498	MTTR	Loss-of-Function	Hirchsprung Disease	Chatterjee et al Cell 2016
chr10	43057447	T>G	rs7069590	RET-5, hs2498	TBX5	Loss-of-Function	Hirchsprung Disease	Chatterjee et al Cell 2016
chr10	42952399	A>C	rs2506030	RET-7, hs2327	JAZF1	Loss-of-Function	Hirchsprung Disease	Chatterjee et al Cell 2016
chr10	42952399	A>G	rs2506030	RET-7, hs2327	CCND1	Loss-of-Function	Hirchsprung Disease	Chatterjee et al Cell 2016
chr14	37585896	G>A	rs7160774		BCL11A	Loss-of-Function	Breast Cancer	Li et al Breast Cancer 2022
chr10	103909085	A>G	rs2995264		SCN5A	Loss-of-Function	Cutaneous Malignant Melanoma	Cardinale et al HMG 2022
chr2	135840873	C>T		MCM6 intron 13	SCN5A	Loss-of-Function	Lactose Intolerance	Olds Sibley Hum Mol Gen 2003; Troelsen et al Gastroentero 2003; Lewinsky HMG 2005
chr8	42214920	C>T	rs2020918	t-PA enhancer	MEIS1	Loss-of-Function	Myocardial Infarction, Lacunar Stroke	Jannes et al Stroke 2005; Troelsen et al Gastroentero 2003; Lewinsky HMG 2005
chr1	209815925	G>A	rs642961	hs932	CBLB	Loss-of-Function	Cleft Lip	Rahimov et al Nat Gen 2008
chr1	209816078	T>G	rs570516915	hs932	MIR137/MIR2682	Loss-of-Function	Cleft Lip	Rahimov et al Nat Comm 2024
chr10	43086825	C>A	rs2506004	RET E2, hs2326	LMO1	Loss-of-Function	Hirchsprung Disease	Sribudiana et al Gastroentero 2011
chr3	123696934	G>A	rs820336	MYLK intron	ESR1	Loss-of-Function	Inflammatory Lung Disease	Han et al J Mol Med 2012
chr5	7869970	A>C	rs326119	MTTR intron	ESR1	Loss-of-Function	Congenital Heart Malformations	Zhao et al Circulation 2012
chr12	114266710	G>T	rs141875471		ESR1	Loss-of-Function	Congenital Heart Malformations	Smemo et al HMG 2012
chr7	28149792	T>A	rs1635852	JAZF1 intron	ESR1	Loss-of-Function	Type II Diabetes	Fogarty et al Diabetes 2012
chr11	69516874	C>G	rs554219		ETV6	Loss-of-Function	Breast Cancer	French et al AJHG 2013
chr2	60490908	G>T	rs1427407	BCL11A enhancer	ETV6	Loss-of-Function	Fetal Hemoglobin Levels	Bauer et al Science 2013
chr5	38725824	T>A	rs6801957	SCN10A enhancer	BMF	Loss-of-Function	QRS Duration	Sotoodehnia et al Nat Gen 2010; van den Boogaard et al JCI 2014
chr5	38725824	T>G	rs6801957	SCN10A enhancer	ADGRL3	Loss-of-Function	QRS duration	Sotoodehnia et al Nat Gen 2010; van den Boogaard et al JCI 2014
chr2	66537176	A>G	rs12469063	hs1210	PITX2	Loss-of-Function	Resteless Leg Syndrome	Spieler Genome Res 2014
chr3	106193283	T>C	rs12487066		IL2RA	Loss-of-Function	Multiple Sclerosis	Sturner et al J Immuno 2014
chrX	106007977	G>A		TBG enhancer	CEBPa	Loss-of-Function	TBG Deficiency	Ferrara J et al Clin Endo Metab 2015
chr1	98049983	T>A			FBLIM1	Loss-of-Function	Schizophrenia, Bipolar disorder	Duan et al HMG 2015
chr11	8233861	G>T	rs2168101	LMO1 superenhancer	SPINK1	Loss-of-Function	Neuroblastoma	Oldridge et al Nature 2015
chr6	151628447	A>C	rs6557160		GDF5	Loss-of-Function	Breast Cancer	Dunning et al Nat Gen 2016
chr6	151628447	A>G	rs6557160		ADCY5	Loss-of-Function	Breast Cancer	Dunning et al Nat Gen 2016
chr6	151637680	T<C	rs17081533		ELL2	Loss-of-Function	Breast Cancer	Dunning et al Nat Gen 2016
chr6	152111767	C>T	rs910416		OTC	Loss-of-Function	Breast Cancer	Dunning et al Nat Gen 2016
chr12	11856807	A>G	rs2238126		UNC13D	Loss-of-Function	Colorectal Cancer	Wang et al Nat Comm 2016
chr12	11856807	A>T	rs2238126		IL32	Loss-of-Function	Colorectal Cancer	Wang et al Nat Comm 2016
chr15	40105735	C>A	rs539846	BMF superenhancer	SIX3	Loss-of-Function	Chronic Lymphocytic Leukemia	Kandaswamy et al Cell Reports 2016
chr4	61996533	G>A	rs2271338	ECR47	MLH1	Loss-of-Function	ADHD	Martinez et al Bio Psych 2016
chr4	110631977	T>G	rs2595104		FMR1	Loss-of-Function	Atrial Fibrilation	Ye et al Am J Hum Gen 2017
chr10	6052734	T>C	rs61839660		TENM1	Loss-of-Function	Autoimmune Diseases	Ellinghaus et al Nat Gen 2016; Schwartz et al Gene 2017
chr19	33263642	C>T	rs78744187		CD69/CLEC2B	Loss-of-Function	Decreased Basophil Count	Guo et al PNAS 2017
chr1	15765265	C>T	rs41310367		UBASH3A	Loss-of-Function	Multifocal Osteomyelitis	Cox et al PLOS One 2017
chr5	147835718	A>C	rs142703147		CDKN2B‐AS1	Loss-of-Function	Chronic Pancreatitis	Bouilling et al Hum Mat 2017
chr20	35364817	G>A	rs4911178	GROW1	IGFBP2	Loss-of-Function	Osteoarthritis	Cappelini et al Nat Genet 2017
chr3	123346931	G>A	rs11708067		GPNMB	Loss-of-Function	Type II Diabetes	Roman et al Diabetes 2017
chr5	95925834	G>C	rs6877329		CISH	Loss-of-Function	Multiple Myeloma	Li et al Cell Reports 2017
chrX	38343220	G>T			LCE3A	Loss-of-Function	Ornithine Transcarbamylase Deficiency	Yang et al Hum Mut 2018
chr17	75844078	A>G			ANKK1	Loss-of-Function	Juvenile Idiopathic Arthritis	Schulert Arthritis Rheumatol 2018
chr16	3074919	A>G	rs4349147		PALMD	Loss-of-Function	HIV Susceptibility	Palstra et al Sci Adv 2018
chr2	44964941	G>C	rs12712928	SIX2/SIX3 locus	C4A	Loss-of-Function	Glucose Levels	Spracklen et al PLOS Genetics 2018
chr3	36958902	G>A	rs143969848		MYH7	Loss-of-Function	Lynch Syndrome	Liu et al Clin Cancer Res 2018
chrX	147793491	C>T		FMR1CRE	MYH7	Loss-of-Function	Intellectual Disability	Bengani et al PLOS One 2021
chrX	125135473	G>A		TENM1CRE	CAV1	Loss-of-Function	Intellectual Disability	Bengani et al PLOS One 2021
chr12	9757683	C>T	rs10772119		STMN3	Loss-of-Function	Type I Diabetes	Gao et al PNAS 2019
chr21	42424983	T>C	rs883868		ERG	Loss-of-Function	Type II Diabetes	Gao et al PNAS 2019
chr9	22103184	G>T	rs1537372		MAPKAP1	Loss-of-Function	Glioma	Wagdy et al Hum Mut 2021
chr3	185802554	C>T	rs10428126		PPARG	Loss-of-Function	Type II Diabetes	Greenwald et al Nat Comm 2019
chr7	22728408	A>G	rs2069837		SLEAR	Loss-of-Function	Takayasu Arteritis	Kong et al Ann Rheum Dis 2019
chr3	50601381	C>T	rs143356980	hs1747	DUSP4	Loss-of-Function	Mortality to Septic Shock	Rosier et al Int J Mol Sci 2021
chr1	152626789	C>A	rs925976		CD9/PLEKHG6	Loss-of-Function	Psoriasis	Chandra et al J Invest Dermatol 2021
chr11	113384852	A>T	rs7107223		TNFAIP3	Loss-of-Function	Parkinson's Disease	Pérez-Santamarina et al Sci Rep 2021
chr1	99580690	T>G	rs6702619		WT1	Loss-of-Function	Aortic Valve Stenosis	Chignon et al iScience 2021
chr6	31738087	C>T	rs3101018		WT1	Loss-of-Function	Systemic Lupus Erythematosus	Lu et al Nat Comm 2021
chr14	23408901	A>G	rs373958405	MYH7 C2, hs2155	GDF5	Loss-of-Function	Cardiomyopathy	Gacita et al Circulation 2021
chr14	23445662	T>A	rs116554832	MYH7 C4	CFTR	Loss-of-Function	Cardiomyopathy	Gacita et al Circulation 2021
chr7	116582571	T>C			RNF6	Loss-of-Function	Amyotrophic lateral sclerosis	Cooper-Knock et al Cell Rep 2020
chr20	63657399	T>C	rs3761124		PROX-AS1	Loss-of-Function	Glioma	Ali et al Hum Mut 2020
chr21	38447907	C>T	rs2836411		IGF2BP3	Loss-of-Function	Abdominal Aortic Aneurysm	Marsman et al Hum Mol Gen 2021
chr9	125644709	G>C	rs473426	hs185	SLC12A8	Loss-of-Function	Glioma	Huang et al Cell Mol Bio 2021
chr3	12311699	C>G	rs10865710		TET2	Loss-of-Function	Traumatic Sepsis	Lu et al Crit Care 2019
chr8	101073779	A>G	rs13259960		LRRC32	Loss-of-Function	Systemic Lupus Erythematosus	Fan et al Arthritis & Rheumatol 2020
chr8	29671652	A>C	rs7461885		TNIP1	Loss-of-Function	Breast Cancer	Glubb et al Cancers 2020
chr12	6272341	G>A	rs11064124			Loss-of-Function	Colon and Rectal Adenocarcinoma	Ke et al Cancer Epidemiol Biomarkers Prev
chr6	137681038	C>G	rs6927172			Loss-of-Function	Autoimmune Diseases	Bourges et al EMBO Mol Med 2020
chr11	32421397	G>A	rs191528827		FOXF2	Loss-of-Function	Acute Promyelocytic Leukemia	Song et al Blood 2022
chr11	32421397	G>A	rs191528827		CCND3	Loss-of-Function	Acute Promyelocytic Leukemia	Song et al Blood 2022
chr20	35319358	C>T	rs6060369	R4 (hs1630)		Loss-of-Function	Osteoarthritis	Richard et al Cell 2020
chr7	117446559	T>C	rs7795896			Loss-of-Function	Type I Diabetes	Chiou et al Nature 2021
chr13	26202862	A>G	rs34584161			Loss-of-Function	Type I Diabetes	Chiou et al Nat Genet 2021
chr1	213977102	T>A	rs17712208			Loss-of-Function	Type I Diabetes	Chiou et al Nat Genet 2021
chr7	23394987	C>G	rs78840640			Loss-of-Function	Type I Diabetes	Chiou et al Nat Genet 2021
chr3	125200933	T>C	rs4679370			Loss-of-Function	Type I Diabetes	Chiou et al Nat Genet 2021
chr4	104943379	C>T	rs79901204			Loss-of-Function	Clonal Hematopoeisis of Indeterminate Potential	Bick et al Nature 2020
chr11	76588605	C>A	rs11236797			Loss-of-Function	Autoimmune Diseases	Nasrallah et al Nature 2020
chr5	151078585	C>A	rs10036748			Loss-of-Function	Systemic Lupus Erythematosus	Jones et al Sci Rep 2019
chr4	152599323	T>C	rs6813195			Loss-of-Function	Type II Diabetes	Eufrasio et al Diabetes 2020
chr7	15024684	G>T	rs2191349			Loss-of-Function	Type II Diabetes	Eufrasio et al Diabetes 2020
chr6	1335614	C>T	rs74564934			Loss-of-Function	Stroke	Ryu et al PNAS 2022
chr6	41957421	T>C	rs112233623			Loss-of-Function	Erythrocyte Count	Ulirsch et al Nat Genetics 2015
